# Fibroblast-IL-7 feedback drives PDPN^+^ monocytes to restrain CD4^+^ T cell responses

**DOI:** 10.64898/2026.03.24.713728

**Authors:** Yan Fu, Christophe Toussaint, Ina Sauerland, Elisabeth Reiß, Lars Philipsen, Patricia Gintschel, Laura Knop, Andreas Braun, Bastian Kruse, Leon-Alexander Dewitz, Jonas Amore, Vladyslava Dovhan, Sönke Weinert, Nouria Jantz-Naeem, Iris Baars, Juliane Mohr, Julia Prein, Cora Schwendele, Philipp Bruno, Martin Böttcher, Nicole Gröger, Hannah Van Hove, Melanie Greter, Burkhard Becher, Sascha Kahlfuß, Burkhart Schraven, Robert Geffers, Thomas Tüting, Nicole Joller, Stephan Fricke, Antoine-Emmanuel Saliba, Thomas Schüler, Andreas J. Müller

## Abstract

During immune responses, pro-and anti-inflammatory mechanisms must be balanced to ensure pathogen clearance while limiting tissue damage. Monocyte-derived cells contribute to both processes, yet the underlying regulatory circuits remain incompletely defined. Here, we show that a subset of PDPN^+^IL-7R^+^ monocyte-derived cells that impair effector CD4^⁺^ T cell–mediated control of intracellular pathogens, and thus perpetuate the infection. Fibroblast-derived IL-7 drives this immunosuppressive program, which is up-regulated in response to IFNγ. We thus uncover a cytokine-dependent feedback circuit in which elevated IFNγ induces IL-7 production by fibroblasts, licensing immunosuppressive monocyte-derived cells that restrain CD4⁺ T cell responses. This mechanism links excessive inflammation to immune suppression at the expense of pathogen control. Targeting this feedback loop may enable therapeutic strategies that enhance antimicrobial immunity while preserving tissue integrity.
