## Supplemental Table S1 for "Fibroblast-IL-7 feedback drives PDPN^+^ monocytes to restrain CD4^+^ T cell responses"

### Sheet: 3_Clusters
cell	Clusters	FACS gated	UMAP_1	UMAP_2	APC-CD11c_fluorescence intensity	APCcy7-Ly6c_fluorescence intensity	FITC-KikumeGreen_fluorescence intensity	PEmCherry-KikumeRed_fluorescence intensity
1_A10	Cluster1	Uninfected	-0.751109	-4.8057	3420	7748	48.8	35.9
1_A7	Cluster1	infected low	2.01922	-0.172193	1161	2262	826	2810
1_B10	Cluster1	infected high	-1.79236	-2.71898	1953	15856	424	185
1_B5	Cluster1	infected low	2.62687	-2.18197	1664	9884	209	819
1_D4	Cluster1	Uninfected	-4.34937	-2.4615	5799	784	87.4	44.9
1_E10	Cluster1	infected low	-0.0129346	-1.76826	15856	15206	377	869
1_E4	Cluster1	Uninfected	-3.38549	-1.18627	5556	1935	86.1	42.4
1_F10	Cluster1	Uninfected	-1.06921	-4.4119	3839	8913	48.8	32.1
1_F7	Cluster1	infected high	0.378256	-1.49396	5235	321	1532	290
1_F9	Cluster1	Uninfected	-1.1951	0.956891	3619	2368	116	37.2
1_H9	Cluster1	Uninfected	0.494253	-0.525583	12524	2080	77.1	130
2_A10	Cluster1	infected low	0.295648	0.0791522	3641	1095	262	674
2_A8	Cluster1	infected high	0.376073	-4.9045	4997	3950	3918	1125
2_B7	Cluster1	Uninfected	-3.91495	-1.18466	356	10.3	112	37.2
2_D10	Cluster1	infected low	3.28268	-2.53048	2771	6881	506	1254
2_D7	Cluster1	Uninfected	-0.898818	-2.51563	4547	174	122	61.6
2_D8	Cluster1	infected low	-0.905192	-4.89314	564	11197	123	488
2_E10	Cluster1	Uninfected	-0.101139	-1.87863	14449	728	143	48.8
2_E4	Cluster1	Uninfected	-0.477083	-3.31271	2140	14550	121	47.5
2_G4	Cluster1	infected low	-0.0243007	-4.27265	2198	4924	407	788
2_H12	Cluster1	infected high	4.62701	0.37862	2119	162	2270	468
2_H2	Cluster1	infected low	-1.72282	-4.75931	2670	195	392	1363
2_H3	Cluster1	infected low	-0.333778	-1.08429	7064	1712	219	831
2_H4	Cluster1	infected high	1.20731	-0.362092	7714	434	3462	2048
3_A10	Cluster1	infected high	3.34846	-3.37442	1696	5964	3034	1979
3_A2	Cluster1	infected low	-1.31641	-2.42621	7731	606	409	914
3_A4	Cluster1	infected low	-1.70707	-1.28347	1972	1366	329	1046
3_B4	Cluster1	infected low	-2.15239	0.892305	17045	1213	461	1018
3_C10	Cluster1	infected high	-1.07208	-3.52434	2377	1049	1237	441
3_C5	Cluster1	infected low	-0.634048	1.41681	8373	8299	465	1127
3_D8	Cluster1	infected low	-0.625062	-0.343033	22132	161	325	381
3_E9	Cluster1	infected low	0.956562	-1.93497	3656	423	190	457
3_G11	Cluster1	Uninfected	0.940325	0.651668	7284	496	117	86.1
3_G5	Cluster1	infected low	-3.03097	-1.42664	3490	16268	457	922
1_A4	Cluster1	infected high	3.03867	-2.80681	1032	1197	2697	1080
1_B7	Cluster1	infected high	0.308687	-0.713148	12582	1705	858	333
1_B9	Cluster1	infected high	-1.38842	-0.644368	9620	486	3101	573
1_F5	Cluster1	infected high	2.77679	-1.61346	7748	8189	655	308
1_G8	Cluster1	infected high	-1.19266	-1.43509	7049	2438	2734	784
1_H11	Cluster1	infected high	-2.11857	-0.174986	2843	11534	1165	174
2_B2	Cluster1	infected high	-1.84582	-0.943338	6028	65556	796	426
2_C2	Cluster1	infected high	-2.68578	-1.64234	3077	22662	1138	205
2_F2	Cluster1	infected high	2.39928	-1.9504	6446	9862	1791	888
3_B1	Cluster1	infected high	1.89176	0.267343	5257	3393	1193	468
3_B6	Cluster1	infected high	0.976434	-3.51407	6067	1902	1526	186
3_F7	Cluster1	infected high	-0.930112	-0.810378	4518	1332	2593	471
3_G2	Cluster1	infected high	2.46367	-2.98543	14857	1655	1078	182
3_H6	Cluster1	infected high	1.624	0.123451	6186	1822	5989	1597
1_B4	Cluster1	infected high	-1.85492	-3.7779	849	14995	893	312
1_F12	Cluster1	infected high	-0.339381	-2.59406	3656	480	1991	461
1_H12	Cluster1	infected high	-1.81116	-0.338584	2554	1895	2466	367
1_H3	Cluster1	infected high	-2.34075	-1.8805	1552	396	864	453
2_A9	Cluster1	infected high	-1.96243	0.168363	1263	15171	2160	298
2_E11	Cluster1	infected high	-4.33072	-1.95555	1397	1368	1661	285
3_D11	Cluster1	infected high	-0.237003	-2.9528	3022	8814	1046	261
3_F3	Cluster1	infected high	0.551762	-3.14369	1143	10895	1867	681
3_G12	Cluster1	infected high	-1.26784	-4.24847	1034	1624	3855	803
1_C7	Cluster1	infected low	1.89266	-2.61997	1095	864	943	3831
1_D6	Cluster1	infected low	4.35574	-1.2328	2123	341	401	1487
2_A2	Cluster1	infected low	1.28329	0.138913	6792	837	220	747
2_C6	Cluster1	infected low	-0.306108	0.502895	998	458	2588	10271
2_C7	Cluster1	infected low	3.15451	-0.108655	2821	255	914	3746
2_F3	Cluster1	infected low	4.25941	-2.37489	1839	844	416	1935
2_G5	Cluster1	infected low	4.28574	-2.69239	2227	3170	371	665
2_G6	Cluster1	infected low	1.56927	-1.32655	3441	378	677	2593
3_A12	Cluster1	infected low	4.31859	-3.51597	1649	3716	310	516
3_C12	Cluster1	infected low	4.43941	-2.02563	5750	529	892	1895
3_C2	Cluster1	infected low	3.51112	-0.688358	1705	173	1242	5291
3_F2	Cluster1	infected low	1.76013	-0.644785	2099	305	747	3273
3_G10	Cluster1	infected low	3.61022	-2.4088	2029	1216	250	606
1_A1	Cluster1	Uninfected	-3.47619	-2.63326	3739	241	93.8	73.2
1_A6	Cluster1	Uninfected	4.09515	-3.07623	3339	2485	39.8	48.8
1_C2	Cluster1	Uninfected	1.85298	-3.68466	1026	9427	116	60.4
1_C6	Cluster1	Uninfected	-0.298662	-4.29737	2788	23261	166	87.4
1_E6	Cluster1	Uninfected	0.908782	-1.04454	9513	211	140	96.4
1_G2	Cluster1	Uninfected	-3.7053	-2.16368	4903	1179	142	80.9
2_B5	Cluster1	Uninfected	4.02941	-0.823823	3777	66.8	112	62.9
2_D3	Cluster1	Uninfected	0.631866	-2.4901	4955	1251	83.5	39.8
2_H10	Cluster1	Uninfected	3.50083	-1.81142	1473	5604	83.5	75.8
2_H5	Cluster1	Uninfected	-1.22834	-0.932464	7365	5604	109	42.4
3_C1	Cluster1	Uninfected	1.70786	-2.49589	11639	873	139	73.2
3_D6	Cluster1	Uninfected	4.36464	-3.30967	5381	1818	62.9	89.9
3_E5	Cluster1	Uninfected	4.70712	-3.02312	6028	791	131	79.6
3_E6	Cluster1	Uninfected	1.97025	-1.19654	3693	1961	80.9	35.9
3_G4	Cluster1	Uninfected	2.70718	-0.86875	3028	873	83.5	93.8
3_H12	Cluster1	Uninfected	-1.67483	-1.85831	3372	644	139	96.4
3_H4	Cluster1	Uninfected	3.51085	-1.07408	4852	143	57.8	39.8
1_A12	Cluster1	Uninfected	0.861533	-4.58338	1000	12874	69.4	47.5
1_C9	Cluster1	Uninfected	1.20624	-2.91796	3157	212	109	65.5
1_E5	Cluster1	Uninfected	-0.738144	-1.59562	3999	803	97.7	56.5
1_G3	Cluster1	Uninfected	-0.523378	-2.09802	1735	998	130	104
2_D5	Cluster1	Uninfected	-3.97552	-1.7308	1437	3518	181	93.8
2_D9	Cluster1	Uninfected	-0.698896	-5.18385	12904	17205	187	117
2_G11	Cluster1	Uninfected	-1.03419	0.136545	1677	7189	103	74.5
2_H11	Cluster1	Uninfected	1.59936	-4.39241	568	4862	70.6	55.2
3_B2	Cluster1	Uninfected	-1.47352	-4.20154	14021	32.1	66.8	53.9
3_C9	Cluster1	Uninfected	-1.26578	-2.24849	582	21923	65.5	89.9
3_F6	Cluster1	Uninfected	-4.80535	-1.96311	1618	2310	66.8	73.2
1_A2	Cluster2	Uninfected	-5.8889	-0.402254	7064	122	39.8	51.4
1_B2	Cluster2	infected low	-1.49025	0.657412	5664	23989	952	3393
1_C1	Cluster2	Uninfected	-3.80407	-0.331504	1239	45861	125	109
1_D5	Cluster2	Uninfected	-2.54726	2.5952	2793	655	120	39.8
1_E7	Cluster2	infected high	-4.25967	1.59275	738	-2.57	1767	152
1_E9	Cluster2	Uninfected	-3.17897	-0.470555	261	7663	80.9	43.6
1_F4	Cluster2	infected high	-4.01056	2.61909	173	8755	1143	624
1_G4	Cluster2	infected high	-5.87889	1.03252	1754	187	1693	344
1_H7	Cluster2	infected high	-1.33743	1.85733	1188	540	5862	1767
2_A6	Cluster2	infected high	-4.0435	3.16702	1473	1751	1297	461
2_C5	Cluster2	infected low	-3.62955	1.736	1445	4672	148	1080
2_C8	Cluster2	Uninfected	-4.29186	2.07829	1174	2438	91.2	68.1
2_D12	Cluster2	infected low	-3.57705	2.985	2849	11403	325	603
2_D2	Cluster2	infected low	-5.42217	1.97279	3386	4380	496	1206
2_E9	Cluster2	Uninfected	-5.54642	0.145975	8677	636	130	43.6
2_F10	Cluster2	Uninfected	-4.24867	-2.65583	647	12640	64.2	60.4
2_G3	Cluster2	infected low	-0.768494	2.54014	5912	127	352	1570
2_G7	Cluster2	infected low	-2.55842	2.09606	12553	473	576	857
2_H8	Cluster2	infected low	-4.90668	2.93634	1366	380	244	676
2_H9	Cluster2	infected low	-5.0807	1.50378	1699	-11.6	391	745
3_D10	Cluster2	infected high	-1.21927	2.7817	3259	185	2788	1159
3_E10	Cluster2	infected high	-1.70614	2.96165	5750	1748	1407	767
3_F8	Cluster2	infected high	-2.71939	1.63572	3058	6404	3182	705
3_G1	Cluster2	infected low	-5.2055	-0.336599	2080	17327	139	443
3_G6	Cluster2	infected low	-1.80661	2.21165	8135	363	389	817
1_C4	Cluster2	infected high	-2.90011	2.93432	8581	3455	1609	689
2_C1	Cluster2	infected high	-5.24979	-1.44947	3739	156	1649	417
2_F1	Cluster2	infected high	-4.35581	3.65252	5018	10483	1082	559
3_A11	Cluster2	infected high	-5.09929	3.89005	2480	399	864	259
3_E1	Cluster2	infected high	-4.80215	3.99154	11299	198	1063	236
1_B6	Cluster2	infected high	-4.07054	1.42244	424	5688	406	97.7
1_C11	Cluster2	infected high	-4.65557	4.0712	2447	6911	1585	343
1_E11	Cluster2	infected high	-4.2546	4.16373	3831	5359	784	347
2_E5	Cluster2	infected high	-2.36322	2.47028	5029	309	1106	199
2_E6	Cluster2	infected high	-3.5602	1.02882	784	14788	1086	204
2_E7	Cluster2	infected high	-1.99744	1.53208	2206	812	2728	562
1_D1	Cluster2	Uninfected	-3.6841	3.70322	24450	550	138	86.1
2_E2	Cluster2	Uninfected	-4.28581	2.9852	2364	5640	127	44.9
1_A3	Cluster2	Uninfected	-4.72611	2.12325	2476	47.5	89.9	55.2
1_G6	Cluster2	Uninfected	-3.45797	0.137102	494	18897	43.6	47.5
2_B4	Cluster2	Uninfected	-5.21965	-1.23736	935	21820	88.7	56.5
3_B5	Cluster2	Uninfected	-4.94532	-0.359205	275	9555	50.1	62.9
3_C6	Cluster2	Uninfected	-3.38646	2.26128	2558	3855	166	97.7
3_D7	Cluster2	Uninfected	-4.66589	2.36699	5762	436	80.9	100
3_G8	Cluster2	Uninfected	-6.00158	0.0215424	3113	2771	35.9	35.9
3_H11	Cluster2	Uninfected	-4.57213	-1.01682	816	21310	73.2	97.7
1_A5	Cluster3	infected low	1.57658	2.22071	10920	2037	331	784
1_C10	Cluster3	infected low	2.81704	2.24663	2310	89.9	297	978
1_C5	Cluster3	Uninfected	4.99439	1.70843	6107	470	109	35.9
1_D10	Cluster3	infected low	4.37574	3.38478	1258	161	692	2232
1_D3	Cluster3	infected low	3.63247	1.01758	2332	285	668	1249
1_G12	Cluster3	infected high	0.231989	1.38456	3305	29.5	26072	7080
1_H10	Cluster3	Uninfected	3.5052	2.1635	5976	199	138	117
2_A5	Cluster3	infected low	3.99788	2.72614	2048	468	258	748
2_A7	Cluster3	infected high	5.32466	2.26287	5427	335	32099	12815
2_E3	Cluster3	infected low	-0.95244	0.577091	252	3878	387	1526
2_H6	Cluster3	infected high	4.54738	4.20491	3319	571	7142	2405
2_H7	Cluster3	infected low	4.65194	2.17546	13023	1114	1715	3352
3_A7	Cluster3	infected high	3.31217	2.41584	7800	186	5509	851
3_C4	Cluster3	infected low	2.8461	3.89965	3934	1145	144	549
3_E7	Cluster3	Uninfected	4.31047	3.82717	1211	93.8	91.2	104
3_F11	Cluster3	Uninfected	3.05971	3.6478	5313	2266	100	53.9
3_F9	Cluster3	infected low	4.76015	3.18736	9095	905	1036	2644
3_H2	Cluster3	Uninfected	3.33203	0.677882	1968	341	142	35.9
2_A4	Cluster3	infected high	-4.93369	-1.64456	4547	7317	1456	562
3_D3	Cluster3	infected high	-0.0552615	1.65477	6502	414	6404	974
3_E3	Cluster3	infected high	3.92118	0.242719	2480	185	4272	1000
3_H10	Cluster3	infected high	2.85378	2.73069	4811	671	750	255
1_B11	Cluster3	infected low	4.91454	1.56673	2777	793	1237	3886
1_B3	Cluster3	infected low	1.97474	3.03439	3547	277	409	1639
1_C12	Cluster3	infected low	3.58614	4.43342	2314	1032	250	441
1_C8	Cluster3	infected low	2.13462	3.26004	3366	236	318	1220
1_E8	Cluster3	infected low	3.81692	1.94493	1451	129	126	624
1_F1	Cluster3	infected low	1.10166	2.81167	2433	7317	559	2452
1_F8	Cluster3	infected low	2.44741	3.42825	1256	97.7	250	933
1_H2	Cluster3	infected low	2.55508	1.16134	791	78.4	600	2447
2_A3	Cluster3	infected low	3.22305	4.24206	625	69.4	1063	4389
2_B3	Cluster3	infected low	2.45826	1.97924	1856	213	1261	4831
2_B6	Cluster3	infected low	3.00462	4.82808	1579	246	1018	5169
2_D6	Cluster3	infected low	2.22373	3.74532	1683	642	332	1381
2_E8	Cluster3	infected low	4.69729	0.0333198	886	733	516	2609
2_G2	Cluster3	infected low	2.79462	4.1754	767	394	707	2998
2_G8	Cluster3	infected low	4.95332	2.96395	7430	1209	384	1712
3_A9	Cluster3	infected low	3.82308	3.9592	1828	555	234	690
3_B11	Cluster3	infected low	4.32292	1.11126	3934	3004	305	901
3_D2	Cluster3	infected low	4.33572	-0.49088	1983	1082	1290	4751
3_D5	Cluster3	infected low	2.57148	2.51504	10110	784	299	828
3_E2	Cluster3	infected low	1.97734	1.42524	3022	168	516	2156
3_F10	Cluster3	infected low	3.95074	4.74632	4882	685	529	1594
3_F5	Cluster3	infected low	3.11579	1.75815	2249	1913	234	463
1_E2	Cluster3	Uninfected	1.14024	1.59432	2433	130	80.9	44.9
2_C12	Cluster3	Uninfected	4.12193	0.649484	7957	1928	80.9	41.1
2_C4	Cluster3	Uninfected	2.69729	-0.396554	7269	328	80.9	100
2_D4	Cluster3	Uninfected	2.01066	4.00505	4125	770	83.5	48.8
3_B3	Cluster3	Uninfected	1.67117	0.786533	3372	1152	37.2	55.2
3_B7	Cluster3	Uninfected	1.94999	1.90212	2554	186	95.1	88.7

### Sheet: 5_Subpopulations
cell	Cluster in Paper (20230327_AM renamed 5 subsets! (reversed of Christophe's initial cluster 1 and 2))	New 5 subsets_in Paper	FACS gated	UMAP_1_CT	UMAP_2_CT	APC-CD11c_fluorescence intensity	APCcy7-Ly6c_fluorescence intensity	FITC-KikumeGreen_fluorescence intensity	PEmCherry-KikumeRed_fluorescence intensity
1_A4	Cluster1	LmhiMo1	infected high	3.03867	-2.80681	1032	1197	2697	1080
1_B10	Cluster1	LmhiMo1	infected high	-1.79236	-2.71898	1953	15856	424	185
1_B4	Cluster1	LmhiMo1	infected high	-1.85492	-3.7779	849	14995	893	312
1_B7	Cluster1	LmhiMo1	infected high	0.308687	-0.713148	12582	1705	858	333
1_B9	Cluster1	LmhiMo1	infected high	-1.38842	-0.644368	9620	486	3101	573
1_F12	Cluster1	LmhiMo1	infected high	-0.339381	-2.59406	3656	480	1991	461
1_F5	Cluster1	LmhiMo1	infected high	2.77679	-1.61346	7748	8189	655	308
1_F7	Cluster1	LmhiMo1	infected high	0.378256	-1.49396	5235	321	1532	290
1_G8	Cluster1	LmhiMo1	infected high	-1.19266	-1.43509	7049	2438	2734	784
1_H11	Cluster1	LmhiMo1	infected high	-2.11857	-0.174986	2843	11534	1165	174
1_H12	Cluster1	LmhiMo1	infected high	-1.81116	-0.338584	2554	1895	2466	367
1_H3	Cluster1	LmhiMo1	infected high	-2.34075	-1.8805	1552	396	864	453
2_A8	Cluster1	LmhiMo1	infected high	0.376073	-4.9045	4997	3950	3918	1125
2_A9	Cluster1	LmhiMo1	infected high	-1.96243	0.168363	1263	15171	2160	298
2_B2	Cluster1	LmhiMo1	infected high	-1.84582	-0.943338	6028	65556	796	426
2_C2	Cluster1	LmhiMo1	infected high	-2.68578	-1.64234	3077	22662	1138	205
2_E11	Cluster1	LmhiMo1	infected high	-4.33072	-1.95555	1397	1368	1661	285
2_F2	Cluster1	LmhiMo1	infected high	2.39928	-1.9504	6446	9862	1791	888
2_H12	Cluster1	LmhiMo1	infected high	4.62701	0.37862	2119	162	2270	468
2_H4	Cluster1	LmhiMo1	infected high	1.20731	-0.362092	7714	434	3462	2048
3_A10	Cluster1	LmhiMo1	infected high	3.34846	-3.37442	1696	5964	3034	1979
3_B1	Cluster1	LmhiMo1	infected high	1.89176	0.267343	5257	3393	1193	468
3_B6	Cluster1	LmhiMo1	infected high	0.976434	-3.51407	6067	1902	1526	186
3_C10	Cluster1	LmhiMo1	infected high	-1.07208	-3.52434	2377	1049	1237	441
3_D11	Cluster1	LmhiMo1	infected high	-0.237003	-2.9528	3022	8814	1046	261
3_F3	Cluster1	LmhiMo1	infected high	0.551762	-3.14369	1143	10895	1867	681
3_F7	Cluster1	LmhiMo1	infected high	-0.930112	-0.810378	4518	1332	2593	471
3_G12	Cluster1	LmhiMo1	infected high	-1.26784	-4.24847	1034	1624	3855	803
3_G2	Cluster1	LmhiMo1	infected high	2.46367	-2.98543	14857	1655	1078	182
3_H6	Cluster1	LmhiMo1	infected high	1.624	0.123451	6186	1822	5989	1597
1_A1	Cluster1	UMo1	Uninfected	-3.47619	-2.63326	3739	241	93.8	73.2
1_A10	Cluster1	UMo1	Uninfected	-0.751109	-4.8057	3420	7748	48.8	35.9
1_A12	Cluster1	UMo1	Uninfected	0.861533	-4.58338	1000	12874	69.4	47.5
1_A6	Cluster1	UMo1	Uninfected	4.09515	-3.07623	3339	2485	39.8	48.8
1_C2	Cluster1	UMo1	Uninfected	1.85298	-3.68466	1026	9427	116	60.4
1_C6	Cluster1	UMo1	Uninfected	-0.298662	-4.29737	2788	23261	166	87.4
1_C9	Cluster1	UMo1	Uninfected	1.20624	-2.91796	3157	212	109	65.5
1_D4	Cluster1	UMo1	Uninfected	-4.34937	-2.4615	5799	784	87.4	44.9
1_E4	Cluster1	UMo1	Uninfected	-3.38549	-1.18627	5556	1935	86.1	42.4
1_E5	Cluster1	UMo1	Uninfected	-0.738144	-1.59562	3999	803	97.7	56.5
1_E6	Cluster1	UMo1	Uninfected	0.908782	-1.04454	9513	211	140	96.4
1_F10	Cluster1	UMo1	Uninfected	-1.06921	-4.4119	3839	8913	48.8	32.1
1_F9	Cluster1	UMo1	Uninfected	-1.1951	0.956891	3619	2368	116	37.2
1_G2	Cluster1	UMo1	Uninfected	-3.7053	-2.16368	4903	1179	142	80.9
1_G3	Cluster1	UMo1	Uninfected	-0.523378	-2.09802	1735	998	130	104
1_H9	Cluster1	UMo1	Uninfected	0.494253	-0.525583	12524	2080	77.1	130
2_B5	Cluster1	UMo1	Uninfected	4.02941	-0.823823	3777	66.8	112	62.9
2_B7	Cluster1	UMo1	Uninfected	-3.91495	-1.18466	356	10.3	112	37.2
2_D3	Cluster1	UMo1	Uninfected	0.631866	-2.4901	4955	1251	83.5	39.8
2_D5	Cluster1	UMo1	Uninfected	-3.97552	-1.7308	1437	3518	181	93.8
2_D7	Cluster1	UMo1	Uninfected	-0.898818	-2.51563	4547	174	122	61.6
2_D9	Cluster1	UMo1	Uninfected	-0.698896	-5.18385	12904	17205	187	117
2_E10	Cluster1	UMo1	Uninfected	-0.101139	-1.87863	14449	728	143	48.8
2_E4	Cluster1	UMo1	Uninfected	-0.477083	-3.31271	2140	14550	121	47.5
2_G11	Cluster1	UMo1	Uninfected	-1.03419	0.136545	1677	7189	103	74.5
2_H10	Cluster1	UMo1	Uninfected	3.50083	-1.81142	1473	5604	83.5	75.8
2_H11	Cluster1	UMo1	Uninfected	1.59936	-4.39241	568	4862	70.6	55.2
2_H5	Cluster1	UMo1	Uninfected	-1.22834	-0.932464	7365	5604	109	42.4
3_B2	Cluster1	UMo1	Uninfected	-1.47352	-4.20154	14021	32.1	66.8	53.9
3_C1	Cluster1	UMo1	Uninfected	1.70786	-2.49589	11639	873	139	73.2
3_C9	Cluster1	UMo1	Uninfected	-1.26578	-2.24849	582	21923	65.5	89.9
3_D6	Cluster1	UMo1	Uninfected	4.36464	-3.30967	5381	1818	62.9	89.9
3_E5	Cluster1	UMo1	Uninfected	4.70712	-3.02312	6028	791	131	79.6
3_E6	Cluster1	UMo1	Uninfected	1.97025	-1.19654	3693	1961	80.9	35.9
3_F6	Cluster1	UMo1	Uninfected	-4.80535	-1.96311	1618	2310	66.8	73.2
3_G11	Cluster1	UMo1	Uninfected	0.940325	0.651668	7284	496	117	86.1
3_G4	Cluster1	UMo1	Uninfected	2.70718	-0.86875	3028	873	83.5	93.8
3_H12	Cluster1	UMo1	Uninfected	-1.67483	-1.85831	3372	644	139	96.4
3_H4	Cluster1	UMo1	Uninfected	3.51085	-1.07408	4852	143	57.8	39.8
1_B6	Cluster2	LmhiMo2	infected high	-4.07054	1.42244	424	5688	406	97.7
1_C11	Cluster2	LmhiMo2	infected high	-4.65557	4.0712	2447	6911	1585	343
1_C4	Cluster2	LmhiMo2	infected high	-2.90011	2.93432	8581	3455	1609	689
1_E11	Cluster2	LmhiMo2	infected high	-4.2546	4.16373	3831	5359	784	347
1_E7	Cluster2	LmhiMo2	infected high	-4.25967	1.59275	738	-2.57	1767	152
1_F4	Cluster2	LmhiMo2	infected high	-4.01056	2.61909	173	8755	1143	624
1_G4	Cluster2	LmhiMo2	infected high	-5.87889	1.03252	1754	187	1693	344
1_H7	Cluster2	LmhiMo2	infected high	-1.33743	1.85733	1188	540	5862	1767
2_A6	Cluster2	LmhiMo2	infected high	-4.0435	3.16702	1473	1751	1297	461
2_C1	Cluster2	LmhiMo2	infected high	-5.24979	-1.44947	3739	156	1649	417
2_E5	Cluster2	LmhiMo2	infected high	-2.36322	2.47028	5029	309	1106	199
2_E6	Cluster2	LmhiMo2	infected high	-3.5602	1.02882	784	14788	1086	204
2_E7	Cluster2	LmhiMo2	infected high	-1.99744	1.53208	2206	812	2728	562
2_F1	Cluster2	LmhiMo2	infected high	-4.35581	3.65252	5018	10483	1082	559
3_A11	Cluster2	LmhiMo2	infected high	-5.09929	3.89005	2480	399	864	259
3_D10	Cluster2	LmhiMo2	infected high	-1.21927	2.7817	3259	185	2788	1159
3_E1	Cluster2	LmhiMo2	infected high	-4.80215	3.99154	11299	198	1063	236
3_E10	Cluster2	LmhiMo2	infected high	-1.70614	2.96165	5750	1748	1407	767
3_F8	Cluster2	LmhiMo2	infected high	-2.71939	1.63572	3058	6404	3182	705
1_A2	Cluster2	UMo2	Uninfected	-5.8889	-0.402254	7064	122	39.8	51.4
1_A3	Cluster2	UMo2	Uninfected	-4.72611	2.12325	2476	47.5	89.9	55.2
1_C1	Cluster2	UMo2	Uninfected	-3.80407	-0.331504	1239	45861	125	109
1_D1	Cluster2	UMo2	Uninfected	-3.6841	3.70322	24450	550	138	86.1
1_D5	Cluster2	UMo2	Uninfected	-2.54726	2.5952	2793	655	120	39.8
1_E9	Cluster2	UMo2	Uninfected	-3.17897	-0.470555	261	7663	80.9	43.6
1_G6	Cluster2	UMo2	Uninfected	-3.45797	0.137102	494	18897	43.6	47.5
2_B4	Cluster2	UMo2	Uninfected	-5.21965	-1.23736	935	21820	88.7	56.5
2_C8	Cluster2	UMo2	Uninfected	-4.29186	2.07829	1174	2438	91.2	68.1
2_E2	Cluster2	UMo2	Uninfected	-4.28581	2.9852	2364	5640	127	44.9
2_E9	Cluster2	UMo2	Uninfected	-5.54642	0.145975	8677	636	130	43.6
2_F10	Cluster2	UMo2	Uninfected	-4.24867	-2.65583	647	12640	64.2	60.4
3_B5	Cluster2	UMo2	Uninfected	-4.94532	-0.359205	275	9555	50.1	62.9
3_C6	Cluster2	UMo2	Uninfected	-3.38646	2.26128	2558	3855	166	97.7
3_D7	Cluster2	UMo2	Uninfected	-4.66589	2.36699	5762	436	80.9	100
3_G8	Cluster2	UMo2	Uninfected	-6.00158	0.0215424	3113	2771	35.9	35.9
3_H11	Cluster2	UMo2	Uninfected	-4.57213	-1.01682	816	21310	73.2	97.7
1_A5	Cluster3	LmloMo3	infected low	1.57658	2.22071	10920	2037	331	784
1_B11	Cluster3	LmloMo3	infected low	4.91454	1.56673	2777	793	1237	3886
1_B3	Cluster3	LmloMo3	infected low	1.97474	3.03439	3547	277	409	1639
1_C10	Cluster3	LmloMo3	infected low	2.81704	2.24663	2310	89.9	297	978
1_C12	Cluster3	LmloMo3	infected low	3.58614	4.43342	2314	1032	250	441
1_C8	Cluster3	LmloMo3	infected low	2.13462	3.26004	3366	236	318	1220
1_D10	Cluster3	LmloMo3	infected low	4.37574	3.38478	1258	161	692	2232
1_D3	Cluster3	LmloMo3	infected low	3.63247	1.01758	2332	285	668	1249
1_E8	Cluster3	LmloMo3	infected low	3.81692	1.94493	1451	129	126	624
1_F1	Cluster3	LmloMo3	infected low	1.10166	2.81167	2433	7317	559	2452
1_F8	Cluster3	LmloMo3	infected low	2.44741	3.42825	1256	97.7	250	933
1_H2	Cluster3	LmloMo3	infected low	2.55508	1.16134	791	78.4	600	2447
2_A3	Cluster3	LmloMo3	infected low	3.22305	4.24206	625	69.4	1063	4389
2_A5	Cluster3	LmloMo3	infected low	3.99788	2.72614	2048	468	258	748
2_B3	Cluster3	LmloMo3	infected low	2.45826	1.97924	1856	213	1261	4831
2_B6	Cluster3	LmloMo3	infected low	3.00462	4.82808	1579	246	1018	5169
2_D6	Cluster3	LmloMo3	infected low	2.22373	3.74532	1683	642	332	1381
2_E3	Cluster3	LmloMo3	infected low	-0.95244	0.577091	252	3878	387	1526
2_E8	Cluster3	LmloMo3	infected low	4.69729	0.0333198	886	733	516	2609
2_G2	Cluster3	LmloMo3	infected low	2.79462	4.1754	767	394	707	2998
2_G8	Cluster3	LmloMo3	infected low	4.95332	2.96395	7430	1209	384	1712
2_H7	Cluster3	LmloMo3	infected low	4.65194	2.17546	13023	1114	1715	3352
3_A9	Cluster3	LmloMo3	infected low	3.82308	3.9592	1828	555	234	690
3_B11	Cluster3	LmloMo3	infected low	4.32292	1.11126	3934	3004	305	901
3_C4	Cluster3	LmloMo3	infected low	2.8461	3.89965	3934	1145	144	549
3_D2	Cluster3	LmloMo3	infected low	4.33572	-0.49088	1983	1082	1290	4751
3_D5	Cluster3	LmloMo3	infected low	2.57148	2.51504	10110	784	299	828
3_E2	Cluster3	LmloMo3	infected low	1.97734	1.42524	3022	168	516	2156
3_F10	Cluster3	LmloMo3	infected low	3.95074	4.74632	4882	685	529	1594
3_F5	Cluster3	LmloMo3	infected low	3.11579	1.75815	2249	1913	234	463
3_F9	Cluster3	LmloMo3	infected low	4.76015	3.18736	9095	905	1036	2644
