## Supplemental Table S2 for "Fibroblast-IL-7 feedback drives PDPN^+^ monocytes to restrain CD4^+^ T cell responses"

### Sheet: sheet1
gene	Leiden_Cluster	p_val	avg_log2FC	pct.1	pct.2	p_val_adj
Gapdh	1	5.71306e-18	1.25066	1	0.969	5.10976e-14
Ass1	1	8.9786e-18	2.35367	0.898	0.417	8.03046e-14
Prdx5	1	1.53709e-17	1.5643	0.99	0.875	1.37477e-13
Pkm	1	1.10549e-16	1.15447	1	0.979	9.88748e-13
Eno1	1	1.01992e-15	1.37163	1	0.938	9.12212e-12
Aldoa-DUP41	1	1.78347e-15	1.38908	1	0.917	1.59513e-11
Gm5424	1	2.41825e-15	1.71188	0.867	0.333	2.16289e-11
Pla2g7	1	1.0243e-14	1.29709	0.969	0.865	9.16136e-11
Clec4n	1	1.77246e-13	2.27632	0.847	0.448	1.58528e-09
Smpdl3b	1	2.65947e-13	2.11099	0.837	0.438	2.37863e-09
Ly6i	1	9.93955e-13	2.50726	0.755	0.312	8.88993e-09
Tpi1	1	1.25883e-12	1.45196	0.959	0.854	1.1259e-08
Prdx1	1	3.01478e-12	1.79477	0.99	0.969	2.69642e-08
Pgk1	1	3.55186e-12	1.54029	0.939	0.552	3.17678e-08
Fth1	1	8.34456e-12	1.20882	1	1	7.46337e-08
Nos2	1	1.18042e-11	1.88582	0.939	0.625	1.05577e-07
Grina	1	1.46664e-11	1.28951	0.969	0.792	1.31177e-07
Ldha	1	1.53739e-11	1.03531	0.99	0.958	1.37504e-07
Bnip3	1	3.20354e-11	2.5236	0.745	0.375	2.86525e-07
AW112010	1	3.42183e-11	1.04387	0.98	0.823	3.06048e-07
Slc7a11	1	5.52593e-11	2.31846	0.663	0.229	4.94239e-07
Mif	1	9.35486e-11	1.2333	0.98	0.833	8.36699e-07
Gm55330	1	1.97495e-10	2.27496	0.776	0.427	1.7664e-06
Fpr2	1	6.24603e-10	2.82044	0.643	0.26	5.58645e-06
Hif1a	1	6.84549e-10	1.49899	0.918	0.677	6.1226e-06
Ccl5	1	1.79733e-09	2.91331	0.704	0.375	1.60753e-05
Cd14	1	2.47301e-09	1.0502	0.98	0.927	2.21186e-05
Tarm1	1	3.10427e-09	2.12518	0.755	0.438	2.77646e-05
Gpi1	1	5.24291e-09	1.49059	0.908	0.74	4.68926e-05
Gm6560	1	5.61221e-09	0.840213	0.969	0.917	5.01956e-05
AA467197	1	5.68223e-09	2.04759	0.827	0.479	5.08219e-05
Sod2	1	1.43358e-08	0.95854	0.99	0.896	0.000128219
Peli2	1	1.60374e-08	0.596027	0.745	0.344	0.000143438
Gm21399	1	1.69787e-08	1.26163	0.878	0.583	0.000151857
Trem1	1	1.69922e-08	3.02169	0.551	0.188	0.000151978
Hp	1	3.54082e-08	2.59835	0.48	0.115	0.000316691
Upp1	1	3.92063e-08	2.37732	0.622	0.25	0.000350662
Ly6a	1	5.24228e-08	0.860157	0.99	0.802	0.000468869
Slc7a2	1	5.42511e-08	3.60272	0.49	0.156	0.000485222
Arg2	1	1.051e-07	2.58251	0.592	0.25	0.00094001
Esd	1	1.38504e-07	1.11191	0.908	0.823	0.00123878
Cxcl16	1	1.45893e-07	0.904456	0.98	0.896	0.00130487
Gm13810	1	1.64352e-07	0.70843	0.888	0.615	0.00146996
Slpi	1	1.78453e-07	2.47553	0.694	0.344	0.00159608
Cfb	1	2.18928e-07	1.31579	0.878	0.667	0.00195809
Slc16a3	1	2.59353e-07	1.29983	0.878	0.646	0.00231965
Fbxl5	1	4.19314e-07	1.12589	0.908	0.698	0.00375034
Pgam1	1	5.62953e-07	0.884226	0.98	0.875	0.00503505
Pfkl	1	6.31101e-07	1.15172	0.704	0.354	0.00564457
Il1b	1	6.64694e-07	1.17138	0.918	0.688	0.00594502
Lpcat2	1	7.15899e-07	1.36277	0.827	0.646	0.006403
Gsr	1	8.21686e-07	1.5882	0.684	0.365	0.00734916
Lrrc8c	1	8.94241e-07	1.33036	0.827	0.562	0.0079981
Cd9	1	9.59594e-07	1.09708	0.755	0.438	0.00858261
F10	1	1.17526e-06	1.41486	0.786	0.49	0.0105116
Gm13292	1	1.32256e-06	0.770943	0.857	0.635	0.011829
Srgn	1	1.4273e-06	0.691636	0.99	0.927	0.0127658
Fth1-ps	1	1.59189e-06	0.933008	0.898	0.719	0.0142379
Slc2a1	1	1.85779e-06	1.33066	0.878	0.667	0.0166161
Txn1	1	1.87868e-06	0.820738	0.98	0.854	0.0168029
Tgfbi	1	2.32671e-06	1.06989	0.98	0.927	0.0208101
Atox1	1	2.33757e-06	0.847361	0.898	0.833	0.0209072
Ctsc	1	2.73867e-06	0.759495	0.98	0.927	0.0244947
Eno1b	1	2.76096e-06	0.890408	0.806	0.698	0.024694
Gm43181	1	2.87961e-06	0.723656	0.816	0.49	0.0257552
Gm4735	1	2.91365e-06	0.67864	0.745	0.479	0.0260597
Vamp4	1	3.88596e-06	1.47693	0.796	0.521	0.034756
Blvrb	1	4.74616e-06	1.26756	0.867	0.698	0.0424497
Marchf1	1	4.876e-06	1.37198	0.724	0.417	0.043611
Tmem176a	2	2.13133e-17	6.32762	0.543	0.034	1.90626e-13
Ly86	2	4.35974e-14	2.84884	0.848	0.338	3.89935e-10
Tmem176b	2	2.43708e-13	4.41991	0.5	0.054	2.17972e-09
Herpud1	2	3.09251e-13	3.62896	0.652	0.142	2.76594e-09
Cst3	2	7.6748e-12	1.70552	1	0.953	6.86434e-08
Tmsb4x	2	2.08389e-11	1.11265	1	1	1.86383e-07
Clec4b1	2	4.13201e-11	5.49592	0.326	0.014	3.69567e-07
Rpl18a	2	6.7686e-11	1.06312	1	0.966	6.05384e-07
Gbp2b	2	4.06516e-10	3.24262	0.5	0.108	3.63588e-06
Dusp2	2	2.0747e-09	4.33099	0.413	0.061	1.85561e-05
Selenop	2	3.73007e-09	2.56405	0.826	0.5	3.33617e-05
Fgd2	2	4.0178e-09	2.74819	0.565	0.155	3.59352e-05
Lsp1	2	4.56576e-09	1.91894	0.804	0.48	4.08361e-05
Cd83	2	9.18857e-09	1.71071	0.978	0.818	8.21826e-05
Ccr2	2	1.09211e-08	1.59466	0.717	0.27	9.76786e-05
Ccl6	2	1.47076e-08	1.55853	0.848	0.514	0.000131545
Gm13456	2	2.27486e-08	0.966576	0.978	0.865	0.000203463
H2-Aa	2	2.50272e-08	0.973513	0.957	0.939	0.000223844
Eef1a1	2	3.11094e-08	0.925679	0.978	0.966	0.000278242
Ckb	2	8.44715e-08	2.31211	0.717	0.311	0.000755513
Lyz1	2	8.93428e-08	5.27247	0.717	0.372	0.000799082
Rpl10	2	1.58557e-07	0.950299	1	0.926	0.00141814
Klrk1	2	2.21213e-07	1.29936	0.717	0.324	0.00197853
Lpl	2	3.64221e-07	4.20403	0.391	0.095	0.00325759
Actg1	2	3.84441e-07	0.942752	1	0.986	0.00343844
Ccl9	2	4.18094e-07	1.79432	0.783	0.48	0.00373944
Ifitm2	2	4.20875e-07	0.837641	1	0.818	0.00376431
Cass4	2	4.37077e-07	1.60966	0.587	0.203	0.00390921
Ighm	2	5.34674e-07	3.08817	0.261	0.027	0.00478212
Gm2a	2	5.34804e-07	1.20699	1	0.973	0.00478328
H2-Eb1	2	5.99421e-07	0.850606	0.935	0.939	0.00536123
Niban1	2	7.92493e-07	2.19601	0.457	0.122	0.00708806
Itga4	2	9.03196e-07	2.66888	0.543	0.209	0.00807819
H2-DMa	2	9.75297e-07	0.929991	0.978	0.885	0.00872306
Rpl13	2	9.75867e-07	0.907642	0.957	0.946	0.00872815
Slamf9	2	1.15792e-06	2.495	0.522	0.196	0.0103564
Arhgap15	2	1.53933e-06	1.9391	0.652	0.304	0.0137678
H2-DMb1	2	1.6721e-06	0.840473	0.935	0.905	0.0149552
Rps11	2	2.00326e-06	1.02729	0.935	0.757	0.0179172
Rpl36	2	2.44827e-06	1.4229	0.848	0.568	0.0218974
Rps7	2	2.51929e-06	1.35323	0.891	0.696	0.0225326
Coro1a	2	2.88482e-06	1.30855	0.826	0.75	0.0258019
Wnt11	2	2.98646e-06	4.00742	0.217	0.02	0.0267109
Rasgrp4	2	3.41923e-06	1.72454	0.457	0.135	0.0305816
H2az1	2	3.54368e-06	1.07931	0.978	0.838	0.0316947
Trf	2	3.9099e-06	2.61657	0.457	0.162	0.0349701
Vrk1	2	4.08373e-06	1.84231	0.63	0.27	0.0365249
Cotl1	2	4.36199e-06	0.949406	0.913	0.838	0.0390137
Rps29	2	5.01396e-06	0.907983	0.935	0.953	0.0448448
Rps23	2	5.58315e-06	0.909274	0.935	0.811	0.0499357
Ctsb	3	9.93879e-15	1.45182	1	1	8.88925e-11
Lgals3	3	1.53608e-14	1.31098	1	1	1.37387e-10
Gpnmb	3	1.44111e-12	4.26449	0.64	0.167	1.28893e-08
Plpp3	3	9.74616e-12	3.0856	0.6	0.125	8.71697e-08
Gm6166	3	1.27248e-11	1.21357	0.82	0.312	1.13811e-07
Npy	3	2.73113e-11	2.96226	0.48	0.069	2.44272e-07
Mfsd12	3	2.79759e-11	2.78144	0.74	0.285	2.50216e-07
Pmp22	3	6.01303e-11	2.25184	0.76	0.285	5.37806e-07
Atp6v0d2	3	1.45883e-10	4.65491	0.34	0.021	1.30478e-06
4930430E12Rik	3	1.722e-10	2.11501	0.84	0.368	1.54016e-06
Fabp5	3	1.92394e-10	1.79419	0.92	0.611	1.72077e-06
ENSMUSG00000072812.4	3	3.64563e-10	2.34241	0.72	0.257	3.26065e-06
Bhlhe41	3	4.30995e-10	4.87976	0.46	0.083	3.85482e-06
Dhrs3	3	4.98936e-10	2.10416	0.68	0.215	4.46249e-06
Pdpn	3	5.33684e-10	1.64732	0.92	0.507	4.77327e-06
Galm	3	9.09971e-10	2.37599	0.48	0.083	8.13878e-06
Npc2	3	1.22794e-09	0.765387	1	0.993	1.09827e-05
Ctsk	3	1.3011e-09	3.86408	0.56	0.153	1.1637e-05
Il7r	3	1.31952e-09	1.77613	0.88	0.486	1.18018e-05
Ctsd	3	1.3517e-09	1.22115	0.96	0.854	1.20896e-05
Cd63	3	1.72442e-09	1.24124	0.9	0.458	1.54232e-05
Fbxo32	3	1.80434e-09	3.07167	0.46	0.09	1.6138e-05
Slc29a3	3	2.81127e-09	2.09124	0.74	0.326	2.5144e-05
Stra6l	3	3.41774e-09	2.61154	0.4	0.056	3.05683e-05
Zmiz1	3	4.74311e-09	1.57615	0.84	0.41	4.24224e-05
Lat2	3	8.19909e-09	1.07949	0.98	0.639	7.33327e-05
Emp1	3	9.86092e-09	1.38327	0.92	0.632	8.81961e-05
Fnip2	3	9.96181e-09	1.57222	0.94	0.514	8.90984e-05
Mrps18b	3	1.47625e-08	2.36703	0.56	0.188	0.000132036
Arhgap10	3	2.30224e-08	1.91721	0.58	0.174	0.000205912
Slc6a8	3	2.57314e-08	4.29327	0.48	0.111	0.000230141
Vat1	3	2.78807e-08	1.42347	0.9	0.5	0.000249365
Itgb7	3	3.04458e-08	1.17523	0.96	0.757	0.000272308
Lhfpl2	3	3.15009e-08	1.78627	0.68	0.278	0.000281744
Atp6v1a	3	4.07655e-08	1.33138	0.92	0.785	0.000364607
Rgs1	3	4.09522e-08	1.17644	0.92	0.625	0.000366277
Tmem86a	3	6.85925e-08	1.55694	0.64	0.229	0.000613491
Cipc	3	7.28404e-08	2.17933	0.48	0.118	0.000651484
Cebpa	3	7.44322e-08	2.69275	0.52	0.16	0.000665721
Plin2	3	7.66164e-08	1.17342	0.98	0.868	0.000685257
Gstm1	3	1.03043e-07	2.12111	0.6	0.215	0.000921613
Ms4a7	3	1.0669e-07	0.899161	0.92	0.5	0.000954238
Igsf8	3	1.12918e-07	1.67305	0.8	0.444	0.00100994
Igf2bp2	3	1.15194e-07	3.60174	0.26	0.021	0.0010303
Cd84	3	1.27828e-07	1.28452	0.94	0.583	0.00114329
Prss46	3	1.64224e-07	2.83483	0.4	0.083	0.00146882
Ctss	3	2.19577e-07	0.704052	1	1	0.00196389
Plk2	3	2.25814e-07	1.63475	0.78	0.451	0.00201968
Sh3tc1	3	2.29441e-07	0.787304	0.54	0.146	0.00205212
Mafb	3	2.40229e-07	1.00738	0.94	0.785	0.00214861
Cd274	3	2.50942e-07	0.994893	0.98	0.868	0.00224443
Csnk2a2	3	2.6208e-07	1.40968	0.5	0.139	0.00234404
Tmem104	3	2.78913e-07	1.7127	0.76	0.382	0.00249459
Snhg6	3	2.88946e-07	1.84964	0.58	0.188	0.00258433
Eif5	3	3.22307e-07	1.46927	0.84	0.458	0.00288271
Atp6v1c1	3	3.27688e-07	1.20608	0.9	0.639	0.00293084
Cd300c2	3	3.31953e-07	1.03506	1	0.674	0.00296899
Psap	3	3.611e-07	0.903016	1	1	0.00322968
Cnppd1	3	3.83893e-07	1.188	0.9	0.576	0.00343354
Gde1	3	4.83474e-07	1.30205	0.9	0.562	0.00432419
Pi4k2a	3	5.16581e-07	2.38357	0.5	0.167	0.0046203
Hgsnat	3	6.52566e-07	1.77113	0.78	0.424	0.00583655
Tm4sf19	3	6.93077e-07	1.99914	0.52	0.174	0.00619888
Lasp1	3	8.49432e-07	1.03001	0.92	0.625	0.00759732
Gramd1b	3	9.41069e-07	1.31629	0.52	0.153	0.00841692
Cd63-ps	3	1.02165e-06	0.939289	0.64	0.264	0.00913764
Fblim1	3	1.02999e-06	1.8509	0.62	0.257	0.00921227
Samd8	3	1.1541e-06	1.77903	0.78	0.465	0.0103222
Tpp1	3	1.23031e-06	1.21157	0.88	0.528	0.0110039
Cxcr4	3	1.23957e-06	1.31634	0.8	0.417	0.0110867
Eea1	3	1.24732e-06	1.25176	0.72	0.306	0.0111561
Sdc1	3	1.28206e-06	0.823562	0.88	0.493	0.0114667
Hilpda	3	1.29163e-06	0.903104	0.96	0.674	0.0115523
Gas2l3	3	1.29188e-06	0.800791	0.74	0.368	0.0115545
S1pr2	3	1.31021e-06	2.73889	0.4	0.104	0.0117185
Iars2	3	1.36423e-06	1.91527	0.44	0.118	0.0122017
Niban2	3	1.41504e-06	1.38156	0.92	0.681	0.0126561
Lamtor3	3	1.54772e-06	1.16026	0.9	0.535	0.0138428
Ndst1	3	1.55796e-06	3.97675	0.26	0.035	0.0139344
Ctsz	3	1.64204e-06	0.767648	1	0.986	0.0146864
Uap1l1	3	1.65385e-06	1.1551	0.82	0.465	0.014792
Gm38335	3	1.69945e-06	3.49147	0.26	0.035	0.0151999
Atp6v1b2	3	1.93292e-06	1.19934	0.9	0.743	0.0172881
Gm5900	3	2.12774e-06	1.09721	0.74	0.368	0.0190305
Sdcbp	3	2.1943e-06	0.610949	1	0.986	0.0196258
Crcp	3	2.42457e-06	2.26911	0.38	0.097	0.0216853
Smim29	3	2.5552e-06	0.759398	0.8	0.41	0.0228537
Tmem82	3	2.57722e-06	3.84147	0.22	0.021	0.0230507
Qpctl	3	2.96334e-06	3.27946	0.32	0.069	0.0265042
Nrp2	3	3.00264e-06	1.30834	0.76	0.431	0.0268556
Atf4	3	3.22415e-06	1.35351	0.92	0.736	0.0288368
Hk3	3	3.26322e-06	0.876787	0.96	0.799	0.0291863
Plxna1	3	3.41811e-06	1.65222	0.68	0.333	0.0305716
Flcn	3	3.55913e-06	0.923317	0.76	0.382	0.0318329
Snx7	3	3.66533e-06	1.94669	0.38	0.097	0.0327827
Ttyh2	3	3.73566e-06	1.88247	0.36	0.083	0.0334118
Numb	3	3.9832e-06	2.19904	0.5	0.188	0.0356257
Slc27a1	3	4.07519e-06	1.59043	0.58	0.222	0.0364485
Pbdc1	3	4.07922e-06	1.06918	0.66	0.278	0.0364845
Rnh1	3	4.14149e-06	0.729992	1	0.896	0.0370415
C3ar1	3	4.51432e-06	1.15745	0.9	0.625	0.0403761
Car13	3	5.31523e-06	1.7434	0.46	0.153	0.0475394
0610038B21Rik	3	5.38262e-06	3.0588	0.3	0.062	0.0481421
