## Supplemental Table S3 for "Fibroblast-IL-7 feedback drives PDPN^+^ monocytes to restrain CD4^+^ T cell responses"

### Sheet: Cluster1
GOBP_Name	p_val	FDR	-LOG10(FDR)	Status
Monosaccharide catabolic process	0	0.000165244	3.78187	Upregulated in Leiden cluster1
Cell redox homeostasis	0	0.000271728	3.56587	Upregulated in Leiden cluster1
Monosaccharide biosynthetic process	0	0.00030192	3.52011	Upregulated in Leiden cluster1
Carbohydrate biosynthetic process	0	0.00185619	2.73138	Upregulated in Leiden cluster1
Cellular response to hypoxia	0	0.00194718	2.71059	Upregulated in Leiden cluster1
Small molecule catabolic process	0	0.00201087	2.69662	Upregulated in Leiden cluster1
Response to toxic substance	0	0.00239798	2.62016	Upregulated in Leiden cluster1
Cellular response to oxygen levels	0	0.0026828	2.57141	Upregulated in Leiden cluster1
Glucose metabolic process	0	0.00792232	2.10115	Upregulated in Leiden cluster1
Peptidyl cysteine modification	0.00287356	0.0120436	1.91924	Upregulated in Leiden cluster1
Response to decreased oxygen levels	0	0.013033	1.88496	Upregulated in Leiden cluster1
Negative regulation of leukocyte apoptotic process	0	0.0132688	1.87717	Upregulated in Leiden cluster1
Atp metabolic process	0	0.0156923	1.80431	Upregulated in Leiden cluster1
Reactive nitrogen species metabolic process	0	0.0162519	1.7891	Upregulated in Leiden cluster1
Lipid export from cell	0	0.0163749	1.78582	Upregulated in Leiden cluster1
Glutamine family amino acid metabolic process	0	0.0184755	1.7334	Upregulated in Leiden cluster1
Monosaccharide metabolic process	0	0.0215027	1.66751	Upregulated in Leiden cluster1
Hydrogen peroxide metabolic process	0.00274725	0.021823	1.66109	Upregulated in Leiden cluster1
Response to oxygen levels	0	0.0218278	1.66099	Upregulated in Leiden cluster1
Superoxide metabolic process	0	0.0220097	1.65739	Upregulated in Leiden cluster1
Fatty acid transport	0	0.0234411	1.63002	Upregulated in Leiden cluster1
Killing of cells of another organism	0.00274725	0.0294839	1.53041	Upregulated in Leiden cluster1
Antigen processing and presentation of exogenous peptide antigen	0.00294985	0.0322453	1.49153	Upregulated in Leiden cluster1
Monocarboxylic acid metabolic process	0	0.0448819	1.34793	Upregulated in Leiden cluster1

### Sheet: Cluster2
GOBP_Name	p_val	FDR	-LOG10(FDR)	Status
Immunoglobulin production involved in immunoglobulin mediated immune response	0	0.0400235	1.39769	Upregulated in Leiden cluster2
Dendritic cell differentiation	0	0.0426016	1.37057	Upregulated in Leiden cluster2
Positive regulation of cd4 positive alpha beta t cell differentiation	0	0.0452587	1.3443	Upregulated in Leiden cluster2
Glycolytic process through fructose 6 phosphate	0	0.00103528	2.98494	Downregulated in Leiden cluster2
Hexose catabolic process	0	0.00104589	2.98052	Downregulated in Leiden cluster2
Monosaccharide catabolic process	0	0.00155292	2.80885	Downregulated in Leiden cluster2
Pyruvate metabolic process	0	0.00208045	2.68184	Downregulated in Leiden cluster2
Modified amino acid transport	0	0.00604554	2.21857	Downregulated in Leiden cluster2
Glucose metabolic process	0	0.00815972	2.08832	Downregulated in Leiden cluster2
Response to oxygen levels	0	0.00848041	2.07158	Downregulated in Leiden cluster2
Nucleotide phosphorylation	0	0.0148787	1.82744	Downregulated in Leiden cluster2
Regulation of t cell mediated cytotoxicity	0	0.0149194	1.82625	Downregulated in Leiden cluster2
Purine nucleoside diphosphate metabolic process	0	0.0152204	1.81758	Downregulated in Leiden cluster2
Organic acid transport	0	0.015702	1.80405	Downregulated in Leiden cluster2
Cellular response to oxygen levels	0	0.0173244	1.76134	Downregulated in Leiden cluster2
Extracellular vesicle biogenesis	0.00164474	0.0174338	1.75861	Downregulated in Leiden cluster2
Response to decreased oxygen levels	0	0.0174573	1.75802	Downregulated in Leiden cluster2
T cell mediated cytotoxicity	0	0.0175576	1.75554	Downregulated in Leiden cluster2
Carbohydrate catabolic process	0	0.0183809	1.73563	Downregulated in Leiden cluster2
Cellular response to hypoxia	0	0.0187283	1.7275	Downregulated in Leiden cluster2
Female sex differentiation	0	0.0188253	1.72526	Downregulated in Leiden cluster2
Lipid export from cell	0	0.0193472	1.71338	Downregulated in Leiden cluster2
Monosaccharide biosynthetic process	0	0.0200356	1.6982	Downregulated in Leiden cluster2
Nucleoside diphosphate metabolic process	0	0.0212388	1.67287	Downregulated in Leiden cluster2
Monosaccharide metabolic process	0	0.0240042	1.61971	Downregulated in Leiden cluster2
Development of primary female sexual characteristics	0	0.0253557	1.59592	Downregulated in Leiden cluster2
Organic anion transport	0	0.0264594	1.57742	Downregulated in Leiden cluster2
Cellular oxidant detoxification	0	0.0268053	1.57178	Downregulated in Leiden cluster2
Iron ion homeostasis	0	0.0274769	1.56103	Downregulated in Leiden cluster2
Fatty acid transport	0.00156006	0.0309596	1.5092	Downregulated in Leiden cluster2
Hydrogen peroxide metabolic process	0	0.0312981	1.50448	Downregulated in Leiden cluster2
Sulfur compound transport	0	0.0326321	1.48635	Downregulated in Leiden cluster2
Response to toxic substance	0	0.0336181	1.47343	Downregulated in Leiden cluster2
Fibroblast proliferation	0	0.0339304	1.46941	Downregulated in Leiden cluster2
Reactive nitrogen species metabolic process	0	0.0344619	1.46266	Downregulated in Leiden cluster2
Monocarboxylic acid transport	0	0.0347886	1.45856	Downregulated in Leiden cluster2
Antigen processing and presentation of endogenous antigen	0.00476191	0.0416711	1.38017	Downregulated in Leiden cluster2
Zymogen activation	0	0.0420855	1.37587	Downregulated in Leiden cluster2
Small molecule catabolic process	0	0.0426746	1.36983	Downregulated in Leiden cluster2
Prostaglandin transport	0	0.0485755	1.31358	Downregulated in Leiden cluster2
Glutamine family amino acid metabolic process	0	0.048847	1.31116	Downregulated in Leiden cluster2
Superoxide metabolic process	0.0015528	0.0488514	1.31112	Downregulated in Leiden cluster2

### Sheet: Cluster3
GOBP_Name	p_val	FDR	-LOG10(FDR)	Status
Negative regulation of antigen receptor mediated signaling pathway	0	0.0123272	1.90913	Upregulated in Cluster3
Walking behavior	0	0.0167067	1.77711	Upregulated in Cluster3
Protein catabolic process in the vacuole	0	0.0184443	1.73414	Upregulated in Cluster3
Negative regulation of t cell receptor signaling pathway	0	0.0259068	1.58659	Upregulated in Cluster3
Modulation of excitatory postsynaptic potential	0.00243309	0.039861	1.39945	Upregulated in Cluster3
Translation at synapse	0	0.000452994	3.34391	Downregulated in Cluster3
Regulation of myeloid cell apoptotic process	0	0.000606476	3.21719	Downregulated in Cluster3
T helper 1 type immune response	0	0.000896716	3.04735	Downregulated in Cluster3
Negative regulation of chemotaxis	0	0.00114133	2.94259	Downregulated in Cluster3
Antigen processing and presentation of exogenous peptide antigen	0	0.00258579	2.58741	Downregulated in Cluster3
Antigen processing and presentation of exogenous antigen	0	0.00291274	2.5357	Downregulated in Cluster3
Regulation of t helper 1 type immune response	0	0.00304352	2.51662	Downregulated in Cluster3
Neutrophil homeostasis	0	0.00309149	2.50983	Downregulated in Cluster3
Myeloid cell apoptotic process	0	0.00309478	2.50937	Downregulated in Cluster3
Antigen processing and presentation of exogenous peptide antigen via mhc class ii	0	0.00309693	2.50907	Downregulated in Cluster3
Immunoglobulin production involved in immunoglobulin mediated immune response	0	0.00324606	2.48864	Downregulated in Cluster3
Antigen processing and presentation of peptide or polysaccharide antigen via mhc class ii	0	0.0034169	2.46637	Downregulated in Cluster3
B cell mediated immunity	0	0.00360673	2.44289	Downregulated in Cluster3
Positive regulation of acute inflammatory response	0	0.00637464	2.19554	Downregulated in Cluster3
Positive regulation of cd4 positive alpha beta t cell differentiation	0	0.00660625	2.18004	Downregulated in Cluster3
Negative regulation of viral life cycle	0	0.00661982	2.17915	Downregulated in Cluster3
Response to type ii interferon	0	0.00664455	2.17753	Downregulated in Cluster3
Response to acetylcholine	0	0.00668647	2.1748	Downregulated in Cluster3
Modulation by symbiont of entry into host	0	0.00672803	2.17211	Downregulated in Cluster3
Glycolytic process through fructose 6 phosphate	0.00502513	0.0081622	2.08819	Downregulated in Cluster3
Positive regulation of lymphocyte activation	0	0.0102031	1.99127	Downregulated in Cluster3
Positive regulation of phagocytosis	0	0.0108498	1.96458	Downregulated in Cluster3
Positive regulation of alpha beta t cell activation	0	0.0110556	1.95642	Downregulated in Cluster3
Postsynaptic signal transduction	0	0.0137235	1.86253	Downregulated in Cluster3
Regulation of biological process involved in symbiotic interaction	0	0.0191453	1.71794	Downregulated in Cluster3
Chaperone cofactor dependent protein refolding	0	0.0290011	1.53759	Downregulated in Cluster3
Acute inflammatory response	0	0.029223	1.53427	Downregulated in Cluster3
Antigen processing and presentation of peptide antigen	0	0.0303293	1.51814	Downregulated in Cluster3
Positive regulation of leukocyte cell cell adhesion	0	0.0307363	1.51235	Downregulated in Cluster3
Negative regulation of leukocyte apoptotic process	0	0.0312557	1.50507	Downregulated in Cluster3
Positive regulation of cd4 positive alpha beta t cell activation	0	0.0314176	1.50283	Downregulated in Cluster3
Positive regulation of substrate adhesion dependent cell spreading	0	0.0337703	1.47147	Downregulated in Cluster3
Positive regulation of t cell proliferation	0	0.0362955	1.44015	Downregulated in Cluster3
Positive regulation of leukocyte chemotaxis	0	0.0371535	1.43	Downregulated in Cluster3
Fc receptor mediated stimulatory signaling pathway	0	0.0371808	1.42968	Downregulated in Cluster3
Positive regulation of leukocyte proliferation	0	0.03747	1.42632	Downregulated in Cluster3
T cell differentiation involved in immune response	0	0.0385122	1.4144	Downregulated in Cluster3
Positive regulation of myeloid leukocyte mediated immunity	0	0.0402221	1.39554	Downregulated in Cluster3
Acute phase response	0.00980392	0.0496456	1.30412	Downregulated in Cluster3
