## Supplemental Table S5 for "Fibroblast-IL-7 feedback drives PDPN^+^ monocytes to restrain CD4^+^ T cell responses"

### Sheet: GO_Biological Process
Top enriched Biological Process functional terms
GOBP_Name	p_val	FDR	-LOG10(FDR)	Status
cellular process	2.22e-28	3.48e-24	23.4584	Upregulated DEG (FDR<0.001) in Cluster4 vs. Other_MacMono_Tumour
oxidative phosphorylation	1.92e-25	1.5e-21	20.8239	Upregulated DEG (FDR<0.001) in Cluster4 vs. Other_MacMono_Tumour
cellular respiration	8.48e-25	4.43e-21	20.3536	Upregulated DEG (FDR<0.001) in Cluster4 vs. Other_MacMono_Tumour
aerobic respiration	4.67e-24	1.83e-20	19.7375	Upregulated DEG (FDR<0.001) in Cluster4 vs. Other_MacMono_Tumour
metabolic process	1.96e-23	5.11e-20	19.2916	Upregulated DEG (FDR<0.001) in Cluster4 vs. Other_MacMono_Tumour
cellular metabolic process	1.74e-23	5.45e-20	19.2636	Upregulated DEG (FDR<0.001) in Cluster4 vs. Other_MacMono_Tumour
energy derivation by oxidation of organic compounds	5.76e-22	1.29e-18	17.8894	Upregulated DEG (FDR<0.001) in Cluster4 vs. Other_MacMono_Tumour
respiratory electron transport chain	1.3e-21	2.54e-18	17.5952	Upregulated DEG (FDR<0.001) in Cluster4 vs. Other_MacMono_Tumour
purine ribonucleoside triphosphate biosynthetic process	1.58e-21	2.75e-18	17.5607	Upregulated DEG (FDR<0.001) in Cluster4 vs. Other_MacMono_Tumour
purine nucleoside triphosphate biosynthetic process	2.13e-21	3.34e-18	17.4763	Upregulated DEG (FDR<0.001) in Cluster4 vs. Other_MacMono_Tumour
ribonucleoside triphosphate biosynthetic process	6.91e-21	9.84e-18	17.007	Upregulated DEG (FDR<0.001) in Cluster4 vs. Other_MacMono_Tumour
regulation of immune system process	2.95	2.7e-40	-35.3726	Downgulated DEG (FDR<0.001) in Cluster4 vs. Other_MacMono_Tumour
immune system process	2.44	2.6e-38	-33.6904	Downgulated DEG (FDR<0.001) in Cluster4 vs. Other_MacMono_Tumour
positive regulation of biological process	1.71	1.7e-37	-33.0501	Downgulated DEG (FDR<0.001) in Cluster4 vs. Other_MacMono_Tumour
cytoplasmic translation	12.1	4.36e-37	-32.767	Downgulated DEG (FDR<0.001) in Cluster4 vs. Other_MacMono_Tumour
regulation of response to stimulus	1.96	1.68e-34	-30.2782	Downgulated DEG (FDR<0.001) in Cluster4 vs. Other_MacMono_Tumour
biological process involved in interspecies interaction between organisms	2.71	6.35e-31	-26.7799	Downgulated DEG (FDR<0.001) in Cluster4 vs. Other_MacMono_Tumour
positive regulation of cellular process	1.69	2.48e-30	-26.2549	Downgulated DEG (FDR<0.001) in Cluster4 vs. Other_MacMono_Tumour
regulation of multicellular organismal process	2.03	3.13e-30	-26.2118	Downgulated DEG (FDR<0.001) in Cluster4 vs. Other_MacMono_Tumour
defense response	2.71	2.5e-29	-25.3615	Downgulated DEG (FDR<0.001) in Cluster4 vs. Other_MacMono_Tumour
regulation of metabolic process	1.6	4.7e-29	-25.1325	Downgulated DEG (FDR<0.001) in Cluster4 vs. Other_MacMono_Tumour
response to biotic stimulus	2.69	2.36e-28	-24.4724	Downgulated DEG (FDR<0.001) in Cluster4 vs. Other_MacMono_Tumour
regulation of cell activation	3.62	4.22e-28	-24.2581	Downgulated DEG (FDR<0.001) in Cluster4 vs. Other_MacMono_Tumour
