## Supplemental Table S6 for "Fibroblast-IL-7 feedback drives PDPN^+^ monocytes to restrain CD4^+^ T cell responses"

### Sheet: Antibodies
Target antigen	Fluorophore	Clone	Dilution/concentration	Source	Cat#	RRID	Application
IL-1 beta (Pro-form)	APC	NJTEN3	1:200	eBioscience	17-7114-80	AB_10670739	Flow cytometry
AF488-conjugated anti-goat secondary	Alexa Fluor 488	Polyclonal	1:500	Thermo Fisher Scientific	A-11055	AB_2534102	MELC
AF555-conjugated anti-rabbit secondary	Alexa Fluor 555		1:500	Cell Signaling Technology	4413S	AB_10694110	MELC
CD119	BV421	GR20	0.180556	BD	740032	AB_2739804	Flow cytometry
CD11b	BUV395	M1/70	1:400	BD Biosciences	565976	AB_2721166	Flow cytometry
CD11b	BV421	M1/70	1:400	BioLegend	101235	AB_10897942	Flow cytometry
CD11b	PE	M1/70	1:400	BioLegend	101207	AB_312790	Flow cytometry
CD11b	FITC	M1/70	1:200	BioLegend	101205	AB_312788	Flow cytometry
CD11c	APC	N418	1:200	BioLegend	117310	AB_313779	Flow cytometry
CD11c	APCcy7	N418	1:200	BioLegend	117323	AB_830646	Flow cytometry
CD11c	BUV737	HL3	1:200	BD	612797	AB_2870124	Flow cytometry
CD11c	BV421	N418	1:200	BioLegend	117329	AB_10897814	Flow cytometry
CD119 (IFNgR1)	BV421	GR20	1:200	BD	740032	AB_2739804	Flow cytometry
CD127 (IL-7Ralpha)	Alexa Fluor 647	A7R34	1:200	BioLegend	135019	AB_1937210	Flow cytometry
CD127 (IL-7Ralpha)	BUV737	SB/199	1:200	BD Biosciences	612841	AB_2870163	Flow cytometry
CD127 (IL-7Ralpha)	PE	A7R34	1:200	BioLegend	135009	AB_1937252	Flow cytometry
CD127 (IL-7Ralpha)	unconjugated	A7R34	500 µg / mouse	Bio X Cell	BE0065	AB_1107590	in vivo antibody treatment
CD127 (IL-7Ralpha) human	PEcy5	A019D5	1:200	BioLegend	351323	AB_10917390	Flow cytometry
CD14 human	APCcy7	M5E2	1:200	BioLegend	301820	AB_493695	Flow cytometry
CD16 human	BV605	3G8	1:200	BioLegend	302039	AB_2561354	Flow cytometry
CD16/32	Purified	Clone 93	1:200	BioLegend	101302	AB_312801	Flow cytometry
CD19	APCcy7	6D5	1:200	BioLegend	115529	AB_830706	Flow cytometry
CD19	BV421	6D5	1:200	BioLegend	115537	AB_11203527	Flow cytometry
CD19	BV510	6D5	1:200	BioLegend	115545	AB_2562136	Flow cytometry
CD192 (CCR2)	BUV395	475301	1:200	BD Biosciences	747972	AB_2872433	Flow cytometry
CD192 (CCR2)	BV510	SA203G11	1:200	BioLegend	150617	AB_2721535	Flow cytometry
CD206
CD274 (PD-L1)	BUV737	MIH5 (RUO)	1:200	BD Biosciences	741877	AB_2871203	Flow cytometry
CD3	BUV395	17A2	1:200	BD Biosciences	740268	AB_2687927	Flow cytometry
CD3 human	Pacific blue	OKT3	1:200	BioLegend	317313	AB_571908	Flow cytometry
CD31	PE-Cy7	390	1:1000	Thermo Fisher Scientific	25-0311-82	AB_2716949	Flow cytometry
CD3e	Alexa Fluor 488	17A2	1:80	BioLegend	100210	AB_389301	MELC
CD4	APCcy7	RM4-5	1:300	BioLegend	100525	AB_312726	Flow cytometry
CD4	BUV496	GK1.5	1:300	BD	612952	AB_2813886	Flow cytometry
CD4	BV421	GK1.5	1:300	BioLegend	100437	AB_10900241	Flow cytometry
CD4	PerCP-Cy5.5	RM4-5	1:300	BioLegend	100539	AB_893332	Flow cytometry
CD44	FITC	IM7	1:200	BioLegend	103006	AB_312957	Flow cytometry
CD44	PE	IM7	1:200	BioLegend	103008	AB_312959	Flow cytometry
CD44	PerCP-Cy5.5	IM7	1:200	BD Biosciences	560570	AB_1727486	Flow cytometry
CD45	BV421	30-F11	1:200	BioLegend	103133	AB_10899570	Flow cytometry
CD45	BV510	30-F11	1:200	BioLegend	103137	AB_2561392	Flow cytometry
CD45	BV605	30-F11	1:300	BioLegend	103155	AB_2650656	Flow cytometry
CD45	PerCP-Cy5.5	30-F11	1:200	BioLegend	103131	AB_893344	Flow cytometry
CD45	Alexa Fluor 488	30-F11	1:240	BioLegend	103122	AB_493531	MELC
CD45.1	BV421	A20	1:200	BioLegend	110731	AB_10896425	Flow cytometry
CD45.2	BUV737	104	1:200	BD Biosciences	612779	AB_2870108	Flow cytometry
CD45.2	BV510	104	1:200	BioLegend	109837	AB_2561393	Flow cytometry
CD45R/B220	APC-Cy7	RA3-6B2	1:200	BioLegend	103223	AB_313006	Flow cytometry
CD49b	BV510	HMα2	1:200	BD	740133	AB_2739890	Flow cytometry
CD62L	BUV737	MEL-14	1:200	BD Biosciences	612833	AB_2870155	Flow cytometry
CD64	BV421	W18349C	1:200	BioLegend	164407	AB_3068163	Flow cytometry
CD69	PE	H1.2F3	1:200	BioLegend	104507	AB_313110	Flow cytometry
CD8a	APCcy7	53-6.7	1:300	BioLegend	100713	AB_312753	Flow cytometry
CD8a	BV421	53-6.7	1:300	BioLegend	100737	AB_2562558	Flow cytometry
CD8a	PEcy7	53-6.7	1:300	BioLegend	100721	AB_312761	Flow cytometry
c-Kit	PacificBlue	2B8	1:200	BioLegend	105819	AB_493476	Flow cytometry
COL1A2 (Collagen I α2)	Alexa Fluor 555	polyclonal	1:480	G Biosciences	ITT1018-50u	AB_2935692	MELC
CXCL9	Alexa Fluor 647	MIG-2F5.5	1:200	BioLegend	515606	AB_1877135	Flow cytometry
Eomes	Alexa Fluor 488	X4-83	1:100	BD	567169	AB_2916486	Flow cytometry
FceRIa	APCcy7	MAR-1	1:200	BioLegend	134325	AB_2572063	Flow cytometry
Fibronectin	Alexa Fluor 647	EPR19241-46	1:60	abcam	ab237287	AB_2935689	MELC
Foxp3	BV421	MF23	1:100	BD	562996	AB_2737940	Flow cytometry
GATA3	eFluor450	TWAJ	1:100	Thermo Fisher Scientific	48-9966-42	AB_2811834	Flow cytometry
H2KB (MHC Class I)	Pacific Blue	AF6-88.5	1:300	BioLegend	116514	AB_1967129	Flow cytometry
I-A/I-E (MHC Class II)	BUV737	M5/114.15.2	1:200	BD Biosciences	748845	AB_2873248	Flow cytometry
I-A/I-E (MHC Class II)	BV421	M5/114.15.2	1:200	BioLegend	107631	AB_10900075	Flow cytometry
I-A/I-E (MHC Class II)	BUV395	2G9	1:200	BD	743876	AB_2741827	Flow cytometry
IFNγ	Alexa Fluor 647	XMG1.2	1:200	BioLegend	505814	AB_493314	Flow cytometry
IFNγ	unconjugated	R4-6A2	500 µg / mouse	Bio X Cell	BE0054	AB_1107692	in vivo antibody treatment
IgD	FITC	11-26c.2a	1:400	BioLegend	405703	AB_315025	Flow cytometry
IgG1	unconjugated	HRPN	500 µg / mouse	Bio X Cell	BP0088	AB_1107775	in vivo antibody treatment
IgG1	unconjugated	MOPC-21	10 µg / mouse	ThermoFischer	MA1-10407	AB_2536775	in vivo antibody treatment
IgG2a	unconjugated	2A3	500 µg / mouse	Bio X Cell	BE0089	AB_1107769	in vivo antibody treatment
IgG2b	unconjugated	MPC-11	500 µg / mouse	Bio X Cell	BE0086	AB_1107791	in vivo antibody treatment
IgM	PE-Cy7	RMM-1	1:200	BioLegend	406513	AB_10640069	Flow cytometry
IL-12 p35 (IL-12a)	Alexa Fluor 405	27537	1:200	Biotechne	IC1570V	AB_3095531	Flow cytometry
IL-6	FITC	MP5-20F3	1:200	eBioscience	11-7061-82	AB_465394	Flow cytometry
IL-7	unconjugated	M25	500 µg / mouse	Bio X Cell	BE0048	AB_1107711	in vivo antibody treatment
Ly-6C	APC-Cy7	HK1.4	1:200	BioLegend	128025	AB_10643867	Flow cytometry
Ly6g	APCcy7	1A8	1:200	BioLegend	127623	AB_10645331	Flow cytometry
Ly6g	PEcy7	1A8	1:200	BioLegend	127617	AB_1877262	Flow cytometry
Ly-6g	BV421	1A8	1:200	BioLegend	127628	AB_2562567	Flow cytometry
Ly-6g	BV510	1A8	1:200	BioLegend	127633	AB_2562937	Flow cytometry
MMP9	unconjugated	6-6B	10 µg / mouse	Merck Millipore	IM09L	AB_10682505	in vivo antibody treatment
NK1.1	APCcy7	PK136	1:200	BioLegend	108723	AB_830870	Flow cytometry
NK1.1	BV421	PK136	1:200	BioLegend	108731	AB_2562561	Flow cytometry
NK1.1	PEcy7	PK136	0.180556	BioLegend	108713	AB_389363	Flow cytometry
PDPN	APC	8.1.1	1:300	BioLegend	127409	AB_10612940	Flow cytometry
PDPN human	FITC	NC-08	0.180556	BioLegend	337025	AB_2750285	Flow cytometry
RORgt	BV510	Q31-378	1:100	BD	567177	AB_2916491	Flow cytometry
SiglecF	Alexa Fluor 488	S17007L	1:200	BioLegend	155523	AB_2890713	Flow cytometry
T-bet	PerCPcy5.5	O4-46	1:100	BD	561316	AB_10611726	Flow cytometry
TCRBeta	APCcy7	H57-597	1:100	BD	560656	AB_1727574	Flow cytometry
TCRBeta	FITC	H57-597	1:100	BioLegend	109205	AB_313428	Flow cytometry
TCRgd	APCcy7	GL3	1:100	BioLegend	118143	AB_2892275	Flow cytometry
TCRgd	FITC	GL3	1:100	BioLegend	118105	AB_313830	Flow cytometry
TER119	PE-Cy5	Ter119	1:400	BioLegend	116210	AB_313711	Flow cytometry
TIMP1	unconjugated	polyclonal	1:40	R and D Systems	AF980	AB_355759	MELC
XCR1	BV421	ZET	1:200	BioLegend	148216	AB_2565230	Flow cytometry
YKL-40 (CHI3L1)	unconjugated	Polyclonal	1:200	abcam	ab180569	AB_2891040	MELC

### Sheet: Primers
Target gene	Forward primer	Reverse
Il1b	5’-GTCGGACCCATATGAGCTGA-3’	5’-GGCCACAGGTATTTTGTCGT-3’
Ccl5	5’ GTGCCCACGTCAAGGAGTAT-3’	5’-CCCACTTCTTCTCTGGGTTG-3’
Cxcl9	5’-CCAAGCCCCAATTGCAACAA-3’	5’-GTCCGGATCTAGGCAGGTTT-3’
Ccr2	5’-GGAGACAGCAGATCGAGTGA-3’	5’-TACAACCCAACCGAGACCTC-3’
Il1r2	5’-CACGTTTATCTCGGCTGCTT-3’	5’-GCAGATCCTCCCTTGTGACT-3’
Cd63	5’-CCTTAAAGACAACAAAACAGCCA-3’	5’-AGCAAGAATCGGGGACTCTG-3’
Il7r	5’-AAAGTCCGATCCATTCCCCA-3’	5’-TTGGCAAGACAGGATCCCAT-3’
Cd274	5’-CAGAACTGCCTGCAACACAT-3’	5’-AACGCCACATTTCTCCACAT-3’
Gpnmb	5’-CCCCTCTGAGAGCAGTGAAT-3’	5’-GGCTTGTACGCCTTGTGTTT-3’
Ctsb	5’-GAGGGTGCCTTCACTGTGTT-3’	5’-ATATCACCGGCTTCATGCTT-3’
Ctsd	5’-CCTGAAGCTAGGAGGCAAAA-3’	5’-ATTCCCATGAAGCCACTCAG-3’
H2-t23	5’-AGTCAGAGGCAGTCGATGAG-3’	5’-GGTCACATGTGCCTTTGGAG-3’
H2-aa	5’-AATTCCACCCCAGCTACCAA-3’	5’-TCCACAAAGCAGATGAGGGT-3’
Gapdh	5’-TGTTCCTACCCCCAATGTGT-3’	5’-GGTCCTCAGTGTAGCCCAAG-3’)
Il7	5’-TCAGCATCGATGAATTGGACA-3’	5’-AGCACGATTTAGAAAAGCAGCT-3’
Hprt	5’-CAGGCCAGACTTTGTTGGAT-3’	5’-GGCTTTGTATTTGGCTTTTCC-3’)
Prrx	5’-CTGACCAGTGGCAGCGAC-3’	5’-GTTGTCCTGTTTCTCCGCTG-3’)
